# Microbiota supplementation with *Bifidobacterium* and *Lactobacillus* modifies the preterm infant gut microbiota and metabolome

**DOI:** 10.1101/698092

**Authors:** Cristina Alcon-Giner, Matthew J. Dalby, Shabhonam Caim, Jennifer Ketskemety, Alex Shaw, Kathleen Sim, Melissa Lawson, Raymond Kiu, Charlotte Leclaire, Lisa Chalklen, Magdalena Kujawska, Suparna Mitra, Fahmina Fardus-Reid, Gustav Belteki, Katherine McColl, Jonathan R. Swann, J. Simon Kroll, Paul Clarke, Lindsay J. Hall

**Affiliations:** Quadram Institute Bioscience, Norwich Research Park, Norwich, UK; Department of Medicine, Section of Pediatrics, Imperial College London, London, UK; Leeds Institute of Medical Research, University of Leeds, Leeds, UK; Department of Surgery and Cancer, Faculty of Medicine, Imperial College London, London, UK; Neonatal Intensive Care Unit, The Rosie Hospital, Cambridge University Hospitals NHS Foundation Trust, Cambridge, UK; Neonatal Intensive Care Unit, Norfolk and Norwich University Hospital, Norwich, UK; Norwich Medical School, University of East Anglia, Norwich, UK

## Abstract

Supplementation with members of the early-life microbiota or ‘probiotics’ is becoming increasingly popular to attempt to beneficially manipulate the preterm gut microbiota. We performed a large longitudinal study comprising two preterm groups; 101 orally supplemented with *Bifidobacterium* and *Lactobacillus* (Bif/Lacto) and 133 non-supplemented (Control) matched by age, sex, birth-mode, and diet. 16S rRNA metataxonomic profiling on stool samples (n = 592) indicated a predominance of *Bifidobacterium*, and a reduction of pathobionts in the Bif/Lacto group. Metabolic phenotyping found a parallel increase in fecal acetate and lactate in the Bif/Lacto group compared to the Control group, which positively correlated with *Bifidobacterium* abundance consistent with the ability of the supplemented *Bifidobacterium* strain to metabolize human milk oligosaccharides and reduced gut pH. This study demonstrates that microbiota supplementation can modify the preterm microbiome and the gastrointestinal environment to more closely resemble that of a full-term infant.
