## Supplementary Table 8 for "Microbiota supplementation with *Bifidobacterium* and *Lactobacillus* modifies the preterm infant gut microbiota and metabolome"

### Sheet: workset
Supplementary Table 8- Main metabolites detected with 1D-NMR
Sample ID	Probiotic	Sample_time	Acetate	2-FL	3-FL	Trehalose	Arabinose	Lactate
"M121_11"	n	2	6.73561e+07	6.86104e+06	844524	1.42866e+06	1.40347e+07	1.26764e+07
"M121_40"	n	3	3.47076e+07	279734	173700	319355	833818	1.7308e+06
"M121_5"	n	1	1.9649e+07	1.19381e+07	2.81704e+06	1.30244e+06	1.20208e+07	5.57506e+06
"M122_40"	n	3	2.13133e+07	1.05586e+06	903197	3.26647e+06	7.47219e+06	1.03013e+06
"M126_11"	n	2	2.1976e+07	1.77166e+07	2.78654e+06	3.50264e+06	1.79139e+07	2.51376e+06
"M126_4"	n	1	1.01278e+07	1.84462e+07	2.89519e+06	3.33652e+06	1.93196e+07	2.53166e+06
"M126_44"	n	3	1.64231e+07	177572	249970	654035	3.98489e+06	2.19272e+06
"M27_12"	n	2	1.82111e+07	442880	143774	3.0278e+06	1.83638e+06	2.06338e+06
"M27_44"	n	3	2.03766e+07	8.69104e+06	1.38316e+06	2.3725e+06	8.07196e+06	1.9082e+06
"M27_7"	n	1	1.76327e+07	9.26126e+06	1.03301e+06	4.01214e+06	1.29915e+07	2.02776e+06
"M88 _44"	n	3	3.13479e+07	4.25152e+06	1.49413e+06	1.33323e+06	8.1905e+06	4.52335e+06
"M88 _57"	n	4	2.49329e+07	284913	139147	263909	921815	2.2541e+06
"M88_9"	n	2	1.5808e+07	1.36627e+07	4.13342e+06	5.27376e+06	1.5476e+07	2.93823e+06
"M93_11"	n	2	1.69436e+07	593121	2.73578e+06	460541	1.51311e+07	997955
"M93_45"	n	3	1.45695e+07	241150	118447	215083	494064	1.17425e+06
"M93_6"	n	1	2.21583e+07	5.47426e+06	2.55108e+06	1.16346e+06	9.26588e+06	3.77955e+06
"M94 _5"	n	1	1.92984e+07	2.00041e+07	2.03831e+06	3.07343e+06	1.56712e+07	7.73689e+06
"M94_12"	n	2	4.44992e+07	9.67992e+06	2.77484e+06	2.11915e+06	1.32141e+07	6.45973e+06
"M94_43"	n	3	5.34689e+07	262474	120937	459311	1.04907e+06	839079
"M95_12"	n	2	7.75123e+06	8.51463e+06	1.11292e+06	6.36378e+06	1.6937e+07	1.0619e+06
"M95_59"	n	4	1.99079e+07	6.1018e+06	1.88398e+06	4.96674e+06	1.08947e+07	1.10135e+06
"P103G"	y	2	8.5437e+07	335749	138851	175278	1.1969e+06	6.83016e+06
"P106H"	y	2	2.35619e+07	1.73531e+06	1.34961e+06	3.34958e+06	5.09166e+06	1.31971e+06
"P106M"	y	3	3.24821e+07	263611	175824	334662	565779	4.46642e+06
"P112H"	y	2	4.85407e+07	845370	1.20682e+06	266657	6.01508e+06	1.3593e+07
"P112N"	y	3	1.15459e+08	316763	233369	257117	844744	5.23374e+06
"P18I"	y	3	5.81164e+07	189029	110731	155216	417208	1.04582e+06
"P18K"	y	4	4.95504e+06	242346	204557	255397	571930	897685
"P20B"	y	1	4.14653e+07	405099	189141	353677	2.42453e+06	2.89485e+06
"P20O"	y	4	9.01109e+07	181247	110661	231595	725902	976257
"P20Q"	y	3	5.44305e+07	290046	114843	454989	1.11696e+06	847633
"P22"	y	1	1.17342e+07	475190	456026	1.48345e+06	4.04705e+06	2.53878e+06
"P22A"	y	2	1.41781e+08	1.28287e+06	426708	4.73074e+06	6.19159e+06	5.94346e+07
"P25O"	y	4	4.08676e+07	728221	593587	1.27644e+06	4.47426e+06	4.20969e+06
"P25S"	y	4	1.09077e+08	230253	190816	216959	1.30311e+06	4.07263e+06
"P27J"	y	2	1.525e+08	455276	284889	1.14194e+06	8.04112e+06	5.01181e+07
"P28A"	y	1	4.92646e+06	258650	148042	207989	1.99524e+06	1.92954e+06
"P28G"	y	2	1.03659e+08	622401	1.17836e+06	2.0017e+06	5.34163e+06	1.52635e+07
"P29C"	y	1	5.17276e+07	1.04752e+06	190664	1.09112e+06	2.93656e+06	2.96482e+06
"P29L"	y	3	9.39376e+07	288067	85191.6	226016	916715	8.39168e+06
"P33"	y	1	3.82101e+07	494043	975918	2.93261e+06	5.45405e+06	1.46514e+07
"P33F"	y	2	1.54239e+08	422683	159385	358087	1.33741e+06	1.97435e+06
"P33I"	y	3	8.31334e+07	221614	134300	247504	852105	1.29409e+06
"P35M"	y	3	2.8441e+07	463933	1.35754e+06	3.08836e+06	6.40904e+06	1.57141e+06
"P35P"	y	4	9.80509e+07	525467	115441	260909	1.49019e+06	1.50417e+07
"P40S"	y	3	3.27692e+07	541181	1.83079e+06	5.16322e+06	8.92046e+06	3.55416e+07
"P40U"	y	4	9.93207e+06	1.18602e+06	318839	294233	5.46506e+06	2.00885e+07
"P45C"	y	1	4.71753e+07	227154	237124	129849	1.32194e+06	9.0806e+07
"P45H"	y	2	6.25962e+07	206716	110508	116571	714706	5.7306e+06
"P51K"	y	2	5.24214e+07	516064	53872.3	148691	1.07676e+06	3.61668e+06
"P51P"	y	4	1.41761e+08	439813	279826	368346	1.19443e+06	5.03809e+07
"P52F"	y	3	7.59167e+07	9.08263e+06	90103.6	170655	2.21079e+06	2.54503e+07
"P52H"	y	3	3.90855e+07	960199	172508	278996	4.3675e+06	2.51225e+06
"P53G"	y	2	1.34188e+08	204319	174247	408526	2.67555e+06	8.58525e+06
"P53L"	y	3	1.14578e+08	260414	160077	311235	2.0091e+06	8.69739e+06
"P55C"	y	2	2.9616e+07	4.72711e+06	150470	325265	2.83899e+06	9.50135e+06
"P55E"	y	3	4.09928e+07	534467	174854	444639	2.75679e+06	3.35278e+06
"P56H"	y	3	2.37767e+08	312343	84976.2	170874	530515	1.66252e+07
"P60F"	y	1	2.27836e+07	1.04501e+06	801127	431295	4.60186e+06	6.21016e+06
"P60K"	y	2	7.07008e+07	474244	115871	199648	778845	6.28833e+06
"P65I"	y	2	7.42802e+07	231623	231206	182882	806367	2.27902e+06
"P65N"	y	3	3.38947e+07	132065	75030.5	130989	389667	689017
"P65Q"	y	4	6.54774e+07	175605	85065.4	171986	553215	9.38271e+06
"P66J"	y	3	1.74792e+07	316156	132633	254981	863100	713149
"P66M"	y	4	1.06101e+08	227358	137865	222414	1.03477e+06	8.2625e+06
"P69A"	y	1	5.64373e+07	388639	743792	2.49641e+06	5.577e+06	1.99107e+07
"P69C"	y	2	1.1233e+08	780078	166527	536589	3.20846e+06	1.9089e+07
"P71G"	y	1	9.29661e+07	1.13902e+06	140421	247270	1.97902e+06	4.46817e+06
"P74D"	y	1	1.34006e+08	1.21875e+06	152610	103383	1.44641e+06	1.66711e+07
"P74F"	y	3	1.03474e+08	542252	128565	128251	598167	5.05802e+06
"P74H"	y	2	1.77765e+08	507361	296582	292791	1.04057e+06	5.84267e+06
"P75B"	y	1	5.29182e+07	299941	290217	194595	2.11976e+06	2.96757e+06
"P75D"	y	2	8.06046e+07	418382	236268	197140	1.26294e+06	2.22047e+07
"P75K"	y	3	2.8203e+07	400845	210987	445638	1.30476e+06	865881
"P76B"	y	1	1.36048e+07	1.02954e+07	894174	2.24554e+06	1.11081e+07	1.5902e+06
"P79B"	y	1	3.9427e+06	414205	461801	312301	6.59623e+06	1.17725e+06
"P79D"	y	2	7.76242e+07	266827	116793	116864	605195	3.55495e+06
"P79G"	y	3	1.05766e+08	270404	156730	112319	1.18384e+06	2.28979e+07
"P80B"	y	1	2.59775e+07	648201	192989	276071	992515	2.03344e+06
"P80D"	y	2	2.7422e+07	5.48211e+06	218360	184371	2.35811e+06	8.73422e+06
"P80J"	y	3	9.13761e+07	305547	191035	242465	1.52776e+06	1.55882e+06
"P81L"	y	3	6.06553e+07	419846	148171	179016	1.3623e+06	7.25718e+06
"P82B"	y	1	5.95229e+06	961506	1.23659e+06	2.90626e+06	4.99306e+06	1.51319e+06
"P82R"	y	4	1.61327e+07	851323	116183	256374	876921	2.06014e+06
"P85A"	y	1	2.23247e+07	634365	599836	1.75125e+06	3.38456e+06	6.23644e+06
"P85E"	y	2	8.595e+07	788453	370386	2.95813e+06	6.40232e+06	1.55534e+07
"P85H"	y	4	4.52105e+06	181245	105449	234327	531858	1.1472e+06
"P86E"	y	1	1.85615e+07	1.1567e+06	944132	3.27791e+06	9.21285e+06	3.54036e+06
"P95N"	y	3	6.0797e+07	1.59114e+06	343454	359662	2.78861e+06	9.62421e+06
"P96D"	y	1	3.68342e+07	371995	258214	227400	2.3927e+06	2.38154e+06
"P96G"	y	2	1.15163e+08	225775	166807	1.54926e+06	4.21837e+06	1.7426e+07
"P96M"	y	3	7.01284e+07	360267	167878	311883	941824	7.0749e+06
"P96N"	y	3	6.21268e+07	465740	387601	365162	1.34947e+06	1.09382e+07
"P98C"	y	2	6.13022e+07	445385	106086	99330.7	390407	2.33621e+06
"Q1 _14"	n	2	3.01682e+07	456855	2.63934e+06	324866	7.82013e+06	2.99004e+06
"Q1_44"	n	3	2.89384e+07	247572	3.13419e+06	440692	8.17468e+06	800675
"Q101 _44"	n	3	4.08079e+07	274111	1.28688e+06	1.86262e+06	3.29296e+06	1.96016e+06
"Q101_11"	n	2	1.2107e+07	5.72171e+06	1.36747e+06	4.10081e+06	1.64864e+07	2.78197e+06
"Q113_13"	n	2	5.05943e+06	1.77367e+06	347683	1.77786e+06	6.44261e+06	3.94731e+06
"Q113_44"	n	3	3.53752e+07	3.6903e+06	1.40659e+06	2.55621e+06	8.53484e+06	1.24813e+06
"Q113_5"	n	1	1.93315e+07	5.49373e+06	622613	2.71737e+06	7.74588e+06	3.21028e+06
"Q113_63"	n	4	3.02625e+07	2.43635e+06	1.21415e+06	2.05242e+06	6.43147e+06	2.14973e+06
"Q117_12"	n	2	2.34471e+07	7.02076e+06	1.80369e+06	4.22888e+06	1.20742e+07	3.01787e+06
"Q117_39"	n	3	2.05891e+07	3.27251e+06	2.69331e+06	3.08762e+06	7.55822e+06	1.44422e+06
"Q117_7"	n	1	4.01441e+06	8.21215e+06	2.64961e+06	4.04157e+06	1.25911e+07	1.2188e+06
"Q13_13"	n	2	1.76464e+07	5.75221e+06	6.37765e+06	7.77392e+06	1.45847e+07	940124
"Q13_3"	n	1	5.94486e+06	404446	369308	817862	3.71626e+06	2.72509e+06
"Q13_45"	n	3	4.60467e+07	6.28276e+06	1.10301e+06	3.81346e+06	1.06939e+07	1.06439e+06
"Q13_63"	n	4	3.6949e+07	4.33054e+06	3.12196e+06	5.12635e+06	1.02545e+07	3.56874e+06
"Q133_11"	n	2	1.22063e+07	5.45948e+06	1.9409e+06	3.35778e+06	6.58254e+06	4.81364e+06
"Q133_43"	n	3	6.65124e+07	6.81319e+06	937403	5.267e+06	1.14536e+07	3.58152e+06
"Q133_63"	n	4	8.68798e+07	5.81684e+06	917171	3.69838e+06	9.00595e+06	7.04219e+06
"Q157_11"	n	2	1.66166e+07	8.02115e+06	2.27826e+06	3.58303e+06	9.16325e+06	1.0825e+06
"Q157_45"	n	3	1.39056e+07	6.23339e+06	4.6471e+06	2.31778e+06	7.72321e+06	1.38453e+06
"Q157_6"	n	1	2.78505e+07	1.37954e+07	2.79753e+06	4.2647e+06	1.39021e+07	942177
"Q157_64"	n	4	1.32482e+07	5.36851e+06	5.7812e+06	2.03413e+06	6.57427e+06	1.49827e+06
"Q159_14"	n	2	7.91064e+06	9.82833e+06	1.94468e+06	3.28756e+06	1.37868e+07	3.29475e+06
"Q159_43"	n	3	2.36109e+06	1.06466e+07	3.31213e+06	5.33653e+06	1.47125e+07	1.57087e+06
"Q159_63"	n	4	4.60057e+07	1.82631e+06	1.34405e+06	3.57832e+06	6.75416e+06	4.44047e+06
"Q167_45"	n	3	4.17672e+07	332907	101246	3.75289e+06	7.94103e+06	878258
"Q167_6"	n	1	1.06502e+07	5.82264e+06	863097	3.53147e+06	9.54372e+06	1.44025e+06
"Q167_63"	n	4	1.07249e+07	398056	92441.5	4.68894e+06	7.16484e+06	1.00192e+06
"Q168 _11"	n	2	4.55004e+07	1.04099e+07	1.60803e+06	5.26226e+06	1.27698e+07	6.60969e+06
"Q168_43"	n	3	1.65179e+07	224592	121979	3.35168e+06	7.56207e+06	2.65438e+06
"Q168_7"	n	1	7.71176e+06	9.19135e+06	1.06017e+06	4.93103e+06	1.22777e+07	3.40252e+06
"Q175 _44"	n	3	4.6526e+07	4.17332e+06	2.45569e+06	4.57368e+06	8.30423e+06	1.63032e+06
"Q175_11"	n	2	2.51188e+06	9.52218e+06	1.45705e+06	4.74314e+06	1.69188e+07	977365
"Q175_5"	n	1	4.58524e+06	6.39052e+06	1.05462e+06	2.77117e+06	8.94667e+06	783501
"Q175_62"	n	4	4.1802e+07	808343	2.52114e+06	6.81274e+06	8.78831e+06	2.8429e+06
"Q189 _11"	n	2	8.03504e+06	7.59776e+06	1.79568e+06	2.65208e+06	8.22166e+06	7.94796e+06
"Q189_64"	n	4	1.89175e+07	420001	400133	1.9225e+06	1.92568e+06	735964
"Q33_10"	n	2	1.86615e+07	1.08254e+07	1.33143e+06	4.42456e+06	1.46917e+07	1.70897e+06
"Q33_4"	n	1	2.69941e+06	1.05265e+07	2.08472e+06	1.74461e+06	8.86382e+06	2.69741e+06
"Q33_44"	n	3	2.58269e+07	9.74435e+06	1.65113e+06	4.19922e+06	1.11681e+07	1.18475e+06
"Q49_6"	n	1	1.73455e+07	1.72272e+07	631558	2.94834e+06	1.22406e+07	1.33414e+07
"Q49_9"	n	2	2.1879e+07	8.13597e+06	408937	2.08436e+06	1.00143e+07	1.58125e+06
"Q60 _43"	n	3	1.76698e+07	2.01827e+06	1.64688e+06	1.50207e+06	2.82261e+06	703275
"Q60_10"	n	2	6.50563e+06	5.52651e+06	3.12904e+06	4.94745e+06	9.68557e+06	4.69768e+06
"Q60_4"	n	1	1.12711e+07	3.77374e+06	2.16962e+06	3.38337e+06	4.51011e+06	1.05484e+06
"Q60_63"	n	4	3.4924e+07	2.36082e+06	4.66192e+06	2.12276e+06	6.471e+06	1.19929e+06
"Q70_12"	n	2	4.59753e+07	1.37372e+07	737839	255881	1.29899e+07	1.61693e+06
"Q70_41"	n	3	5.6142e+07	631771	403399	361862	7.89294e+06	1.47639e+06
"Q70_63"	n	4	3.70013e+07	1.75181e+06	577798	349686	7.98769e+06	1.39586e+06
"Q70_7"	n	1	2.53946e+07	1.52724e+07	2.32804e+06	2.17545e+06	1.37083e+07	7.31352e+06
"Q83_13"	n	2	7.70366e+06	6.01235e+06	825531	2.93897e+06	1.06156e+07	1.33912e+06
"Q83_4"	n	1	5.35208e+06	5.8092e+06	1.13027e+06	681525	9.38964e+06	2.76377e+06
"Q83_44"	n	3	2.05141e+07	1.08837e+07	1.24231e+06	3.75778e+06	1.2772e+07	2.04847e+06
"Q83_63"	n	4	9.22709e+06	1.36244e+07	1.26502e+06	4.29705e+06	1.62918e+07	1.14154e+06
