## Supplementary Table 9 for "Microbiota supplementation with *Bifidobacterium* and *Lactobacillus* modifies the preterm infant gut microbiota and metabolome"

### Sheet: workset
Supplementary Table 9 - pH measurements Bif/Lacto and Control group
Sex	delivery	birthweight	gestage_wks	antibiotics	Antibiotic	length_antibiotics	Sample ID	pH	Time point	Bifidobacterium
F	C	835	26	y	1	long	"M121_11"	5.7	2	28.17
F	V	1000	26	y	1	long	"M121_40"	6.67	3	71.17
F	V	805	26	n	0	short	"M121_5"	6.51	1	0
F	C	770	29	n	0	short	"M88 _44"	5.96	3	0
F	C	835	26	y	1	long	"M88_9"	6.98	2	0
M	C	1125	26	n	0	short	"M95_12"	6.49	2	0
M	C	920	27	n	0	short	"M95_4"	6.41	1	0
M	V	978	29	y	1	short	"M95_59"	6.53	4	0
M	V	831	25	n	0	short	"P103G"	5.83	2	56.4
M	V	1005	27	n	0	long	"P106M"	5.35	3	90.41
M	C	920	27	n	0	short	"P112H"	5.23	3	45.18
M	C	1470	29	n	0	short	"P112N"	5.84	3	88.92
F	C	1270	29	n	0	short	"P18I"	6.07	3	70.92
M	V	978	29	y	1	short	"P18K"	8.48	2	29.13
M	V	650	24	y	1	long	"P22"	6.44	1	0.68
M	C	920	27	n	0	short	"P22A"	3.9	2	38.05
M	V	1410	29	n	0	short	"P25S"	5.07	4	67.37
F	C	1270	29	n	0	short	"P28G"	6.45	2	0.79
M	C	1470	29	n	0	short	"P29C"	6.09	2	37.62
F	V	805	26	n	0	short	"P33"	5.31	1	26.23
M	V	1040	28	y	1	short	"P33I"	5.02	3	50.66
F	C	835	26	y	1	long	"P35M"	5.7	3	35.57
M	V	750	25	n	0	short	"P35P"	5.41	3	0.13
M	V	755	24	n	0	short	"P40S"	5.3	4	2.92
M	V	755	24	n	0	short	"P40U"	5.48	4	0.06
M	V	1005	27	n	0	long	"P45C"	4.57	1	15.63
M	C	1470	29	n	0	short	"P51P"	5.12	3	84.54
M	V	650	24	y	1	long	"P52F"	6.24	2	20.79
M	C	1125	26	n	0	short	"P53L"	5.53	3	83.72
F	C	815	26	n	0	long	"P56A"	6.25	1	91.37
F	C	815	26	n	0	long	"P56H"	5.52	3	91.37
F	V	865	26	n	0	short	"P60F"	5.22	2	0.59
F	V	880	26	n	0	short	"P65I"	5.79	2	58.66
F	V	625	25	n	0	short	"P65N"	6.87	2	79.79
M	C	1035	28	n	0	short	"P65Q"	5.46	3	71.76
M	V	755	24	n	0	short	"P66J"	7.46	3	48.09
M	V	650	24	y	1	long	"P66M"	5.4	4	88.87
F	V	1000	26	y	1	long	"P71G"	5.5	3	64.6
F	V	1477	30	n	0	short	"P82B"	6.41	1	0.92
M	V	1262	27	n	0	short	"P82F"	6.75	3	0.35
M	V	694	25	n	0	short	"P82R"	6.7	4	0.35
M	V	1250	27	n	0	long	"P86E"	6.16	1	3.51
M	C	1224	30	n	0	short	"P95N"	5.5	3	92.62
M	V	831	25	n	0	short	"P96D"	6.2	1	35.09
M	V	565	23	n	0	long	"P96G"	5.3	2	94.39
F	C	1065	30	n	0	short	"P96M"	5.75	3	99.57
M	C	1151	29	n	0	short	"P96N"	5.25	4	94.2
M	V	1250	27	n	0	long	"Q1 _14"	7.43	2	95.78
F	V	860	25	y	1	long	"Q1_44"	6.48	3	59.46
M	V	1409	27	y	1	short	"Q101_11"	7.47	2	0.06
M	V	900	27	n	0	long	"Q113_13"	7.82	2	0.12
M	C	960	26	n	0	short	"Q113_44"	6.46	3	0
F	C	670	31	n	0	short	"Q113_5"	6.63	1	0.01
M	V	565	23	y	1	long	"Q117_12"	6.71	2	0
M	C	1224	30	y	1	short	"Q117_39"	6.72	3	23.67
M	V	1262	27	n	0	short	"Q117_7"	6.7	1	0.04
M	V	780	25	y	1	long	"Q13_13"	7.48	2	0
F	V	1434	31	n	0	short	"Q13_3"	7.72	1	0.1
F	V	1434	31	n	0	short	"Q13_45"	6.16	3	0
M	C	1382	31	n	0	short	"Q157_11"	7.05	2	0
M	C	1382	31	n	0	short	"Q157_45"	6.93	3	0
M	C	960	26	n	0	short	"Q157_6"	6.86	1	0
F	C	749	29	y	1	long	"Q157_64"	6.75	4	0
F	C	749	29	n	0	long	"Q159_14"	6.72	2	0.02
M	C	1110	27	n	0	long	"Q159_43"	7.54	3	48.88
M	V	694	25	n	0	short	"Q159_63"	6.66	4	11.83
M	C	1382	31	n	0	short	"Q167_45"	6.43	3	63.76
M	C	1170	28	y	1	short	"Q167_63"	7.3	4	53.04
M	C	1039	27	n	0	long	"Q168 _11"	5.68	2	0.01
M	C	1039	27	y	1	long	"Q168_43"	6.72	4	67.77
M	C	1170	28	n	0	short	"Q175_11"	7.77	2	0
F	V	1402	30	n	0	long	"Q49_9"	7	2	0.02
M	C	1520	31	n	0	short	"Q60_10"	7.68	2	0.02
F	C	670	31	n	0	short	"Q60_4"	7.93	1	0.16
M	V	1000	29	n	0	long	"Q60_63"	7.2	4	29.14
F	V	750	26	n	0	long	"Q70_41"	5.96	3	0.04
M	V	935	26	n	0	long	"Q70_63"	7.63	4	0.13
M	V	1372	30	n	0	short	"Q83_4"	6.4	1	0.04
F	V	750	26	n	0	long	"Q83_44"	6.58	3	0.03
